# Host nutrients drive paired-substrate growth and distinct biofilm lifestyles in *Finegoldia magna*

**DOI:** 10.64898/2026.09.07.749807

**Authors:** Alison Coluccio, Francia Lopez Palomera, Susannah Lawhorn, Melanie A. Spero

## Abstract

Host-associated bacteria navigate complex nutrient landscapes where metabolites act as both growth substrates and cues that shape behavior. Yet, for most commensal and pathogenic bacteria, the nutrients and metabolisms that support persistence in the host remain unknown. *Finegoldia magna* is an obligate anaerobe that normally colonizes human skin and mucosal surfaces but also causes persistent biofilm-associated infections on implanted medical devices and in chronic wounds. Here, we developed a defined medium to investigate how nutrients influence *F. magna* physiology. We found that *F. magna* has a remarkably restricted metabolism that is specialized to use a limited set of host-relevant nutrients, including glycine, fructose, nucleosides, and betaine. Carbon-source screens showed glycine was the only substrate that supported growth as a sole carbon source. Instead, growth typically required two carbon substrates: a compatible electron donor-acceptor pair, suggesting redox balance imposes major constraints on its metabolism. To determine whether these constraints extend to host environments, we cultured *F. magna* in media derived from human chronic wound tissue. Despite its chemical complexity, *F. magna* displayed a similarly restricted metabolic profile, primarily consuming peptides, nucleosides, and betaine. These nutrients also directed biofilm behavior, with different metabolites promoting surface attachment or aggregation. Our findings show that although *F. magna* lacks metabolic flexibility, this opportunistic pathogen appears specialized to exploit host-derived products of skin physiology, tissue damage, and inflammation. This work suggests that host-associated bacteria with highly specialized metabolisms may be especially responsive to nutrient availability, linking local metabolite composition to key persistence behaviors like biofilm formation.

**Importance:** Nutrient availability is an important environmental cue regulating bacterial behavior, yet these relationships remain poorly defined in host-associated bacteria. This is particularly true for obligate anaerobes, which dominate the human microbiota, but whose metabolic requirements are largely unknown and difficult to infer from genome content. Here, we show that the skin commensal and opportunistic pathogen *Finegoldia magna* has a highly restricted metabolic repertoire, typically requiring two compatible carbon substrates for growth due to redox balance constraints. By culturing *F. magna* in media derived from human chronic wound tissue, we show that this metabolic specialization extends to complex host environments, where it mainly consumes peptides, nucleosides, and betaine. These same metabolites drive biofilm behavior, altering both surface attachment and aggregation. Our findings suggest that host-associated bacteria with a high degree of metabolic specialization may be particularly sensitive to local nutrient availability, wherein host-derived nutrients shape critical persistence strategies like biofilm formation.
