## Supplementary material for "Host nutrients drive paired-substrate growth and distinct biofilm lifestyles in *Finegoldia magna*": Data set S1

### Sheet: Sheet1
Biolog plate	Plate well ID	Carbon substrate	No carbon addition_rep 1 (background subtracted OD600)	No carbon addition_rep 2 (background subtracted OD600)	No carbon addition_Avg	Fructose addition_rep 1 (background subtracted OD600)	Fructose addition_rep 2 (background subtracted OD600)	Fructose addition_Avg	Betaine addition_rep 1 (background subtracted OD600)	Betaine addition_rep 2 (background subtracted OD600)	Betaine addition_Avg
PM01A	A01	Negative Control	0	0	0	0	0	0	0	0	0
PM01A	A02	Test	0.001	0.019	0.01	-0.029	-0.001	-0.015	-0.009	0.007	-0.001
PM01A	A03	N-Acetyl-D-Glucosamine	0.008	0.003	0.0055	0.026	-0.021	0.0025	0.004	0.004	0.004
PM01A	A04	D-Saccharic acid	0.003	0.002	0.0025	-0.007	-0.018	-0.0125	0.008	0.007	0.0075
PM01A	A05	Succinic acid	0.006	0.002	0.004	0.002	-0.019	-0.0085	0.002	0.012	0.007
PM01A	A06	D-Galactose	0.002	0.002	0.002	0.007	-0.011	-0.002	0.008	0.02	0.014
PM01A	A07	L-Aspartic acid	-0.001	0	-0.0005	-0.015	-0.02	-0.0175	0.005	-0.003	0.001
PM01A	A08	L-Proline	0.003	0.004	0.0035	-0.01	-0.02	-0.015	0.009	0.003	0.006
PM01A	A09	D-Alanine	0.004	0.003	0.0035	0.007	-0.019	-0.006	0.005	-0.002	0.0015
PM01A	A10	D-Trehalose	0.001	0.004	0.0025	-0.018	-0.02	-0.019	0.002	0.003	0.0025
PM01A	A11	D-Mannose	0.007	0.004	0.0055	-0.03	-0.023	-0.0265	0	0.008	0.004
PM01A	A12	Dulcitol	0.002	0.001	0.0015	-0.004	-0.02	-0.012	0.002	-0.023	-0.0105
PM01A	B01	D-Serine	0	0	0	-0.002	-0.014	-0.008	0.011	-0.018	-0.0035
PM01A	B02	D-Sorbitol	-0.006	0.016	0.005	-0.018	0.013	-0.0025	0.015	0.007	0.011
PM01A	B03	Glycerol	-0.003	0.01	0.0035	-0.008	0.007	-0.0005	0.006	0.013	0.0095
PM01A	B04	L-Fucose	0.002	0.011	0.0065	-0.009	-0.006	-0.0075	0.004	0.023	0.0135
PM01A	B05	D-Glucuronic acid	0.002	0.008	0.005	0.032	-0.016	0.008	0.007	-0.012	-0.0025
PM01A	B06	D-Gluconic acid	-0.01	0.003	-0.0035	-0.004	-0.022	-0.013	0.008	0.009	0.0085
PM01A	B07	DL-a-Glycerol Phosphate	-0.004	0.005	0.0005	0.009	-0.02	-0.0055	0.015	0.033	0.024
PM01A	B08	D-Xylose	-0.004	0.037	0.0165	-0.009	0.006	-0.0015	0.004	0.01	0.007
PM01A	B09	L-Lactic acid	-0.005	0.001	-0.002	-0.005	-0.019	-0.012	0	0.031	0.0155
PM01A	B10	Formic acid	-0.008	0.02	0.006	-0.014	-0.016	-0.015	0.01	-0.004	0.003
PM01A	B11	D-Mannitol	0.003	0.011	0.007	0.066	-0.02	0.023	0.006	-0.005	0.0005
PM01A	B12	L-Glutamic acid	-0.003	-0.001	-0.002	0.031	-0.024	0.0035	0.006	-0.026	-0.01
PM01A	C01	D-Glucose-6-Phosphate	-0.007	0.002	-0.0025	0.01	-0.018	-0.004	0.009	-0.019	-0.005
PM01A	C02	D-Galactonic acid-g-Lactone	-0.006	0.021	0.0075	0.054	0.035	0.0445	0.018	0.022	0.02
PM01A	C03	DL-Malic acid	-0.009	0.004	-0.0025	0.043	0.001	0.022	0.176	0.095	0.1355
PM01A	C04	D-Ribose	-0.001	0.051	0.025	0.514	0.122	0.318	0.02	0.038	0.029
PM01A	C05	Tween 20	-0.006	0.004	-0.001	-0.001	-0.019	-0.01	0.003	-0.021	-0.009
PM01A	C06	L-Rhamnose	-0.009	0.005	-0.002	-0.007	-0.016	-0.0115	0.012	-0.007	0.0025
PM01A	C07	D-Fructose	0	0.004	0.002	0.007	-0.015	-0.004	0.68	0.314	0.497
PM01A	C08	Acetic acid	-0.003	0.016	0.0065	0.007	-0.016	-0.0045	0.012	0.004	0.008
PM01A	C09	a-D-Glucose	-0.004	0.011	0.0035	-0.008	-0.019	-0.0135	0.012	0.01	0.011
PM01A	C10	Maltose	-0.008	0.006	-0.001	0.037	-0.014	0.0115	0.019	0.017	0.018
PM01A	C11	D-Melibiose	-0.002	0.015	0.0065	0.007	-0.017	-0.005	0.013	-0.015	-0.001
PM01A	C12	Thymidine	-0.008	0.005	-0.0015	0.932	0.166	0.549	0.171	0.01	0.0905
PM01A	D01	L-Asparagine	-0.004	0	-0.002	0.005	0.011	0.008	0.016	-0.006	0.005
PM01A	D02	D-Aspartic acid	-0.005	0.006	0.0005	0.026	0.048	0.037	0.013	0.012	0.0125
PM01A	D03	D-Glucosaminic acid	-0.007	0.009	0.001	-0.013	0.01	-0.0015	0.016	0.029	0.0225
PM01A	D04	1,2-Propanediol	-0.008	0.009	0.0005	0.009	-0.01	-0.0005	0.021	0.027	0.024
PM01A	D05	Tween 40	-0.01	0.012	0.001	0	-0.013	-0.0065	0.019	0.016	0.0175
PM01A	D06	a-Ketoglutaric acid	-0.008	0.004	-0.002	0.005	-0.016	-0.0055	0.023	-0.008	0.0075
PM01A	D07	a-Ketobutyric acid	-0.003	0.003	0	0.016	0.006	0.011	0.008	-0.014	-0.003
PM01A	D08	a-Methyl-D-Galactoside	-0.004	0.003	-0.0005	0.022	-0.017	0.0025	0.032	0.009	0.0205
PM01A	D09	a-D-Lactose	-0.001	0.011	0.005	0.008	-0.015	-0.0035	0.031	-0.014	0.0085
PM01A	D10	Lactulose	0	0.004	0.002	-0.004	-0.017	-0.0105	0.028	0.006	0.017
PM01A	D11	Sucrose	-0.006	0.001	-0.0025	0.008	-0.019	-0.0055	0.019	-0.023	-0.002
PM01A	D12	Uridine	0.013	0.005	0.009	0.32	0.028	0.174	0.329	0.161	0.245
PM01A	E01	L-Glutamine	0.003	0.01	0.0065	0.013	-0.009	0.002	0.003	-0.01	-0.0035
PM01A	E02	m-Tartaric acid	0.012	0.006	0.009	0.012	0.037	0.0245	0.001	-0.013	-0.006
PM01A	E03	D-Glucose-1-Phosphate	0.006	0.001	0.0035	-0.004	-0.014	-0.009	-0.007	-0.008	-0.0075
PM01A	E04	D-Fructose-6-Phosphate	0.01	0.009	0.0095	0.007	-0.012	-0.0025	-0.006	0.015	0.0045
PM01A	E05	Tween 80	-0.004	0.021	0.0085	-0.007	-0.015	-0.011	-0.012	-0.009	-0.0105
PM01A	E06	a-Hydroxyglutaric acid-g-Lactone	0	0.001	0.0005	0.002	-0.016	-0.007	-0.008	0.001	-0.0035
PM01A	E07	a-Hydroxybutyric acid	0.004	0.095	0.0495	-0.001	-0.019	-0.01	-0.013	-0.013	-0.013
PM01A	E08	b-Methyl-D-Glucoside	-0.003	0.01	0.0035	-0.015	0.007	-0.004	0.01	-0.003	0.0035
PM01A	E09	Adonitol	-0.002	0.046	0.022	-0.012	0.144	0.066	-0.004	0.068	0.032
PM01A	E10	Maltotriose	-0.001	0.003	0.001	-0.008	-0.011	-0.0095	0.002	0.009	0.0055
PM01A	E11	2`-Deoxyadenosine	0.023	0.012	0.0175	0.064	0.007	0.0355	0.027	-0.015	0.006
PM01A	E12	Adenosine	0.02	0.002	0.011	0.008	-0.02	-0.006	0.045	-0.023	0.011
PM01A	F01	Gly-Asp	0.047	0.001	0.024	0.76	0.889	0.8245	0.415	0.483	0.449
PM01A	F02	Citric acid	0.01	0	0.005	-0.002	0.026	0.012	0.029	-0.011	0.009
PM01A	F03	m-Inositol	0.011	0.004	0.0075	0.003	-0.013	-0.005	0.018	0.014	0.016
PM01A	F04	D-Threonine	0.02	0.008	0.014	0.003	0.037	0.02	0.02	0.058	0.039
PM01A	F05	Fumaric acid	0.009	0.001	0.005	-0.005	-0.002	-0.0035	0.01	-0.011	-0.0005
PM01A	F06	Bromosuccinic acid	-0.003	0.002	-0.0005	-0.021	-0.022	-0.0215	0.01	0.043	0.0265
PM01A	F07	Propionic acid	0.004	0.001	0.0025	-0.004	-0.02	-0.012	0.012	-0.018	-0.003
PM01A	F08	Mucic acid	-0.001	0.006	0.0025	-0.002	-0.02	-0.011	0.005	-0.015	-0.005
PM01A	F09	Glycolic acid	-0.003	0.003	0	0.005	-0.018	-0.0065	0.009	-0.021	-0.006
PM01A	F10	Glyoxylic acid	-0.006	0.005	-0.0005	-0.048	-0.02	-0.034	-0.017	-0.012	-0.0145
PM01A	F11	D-Cellobiose	-0.002	0.002	-3.46945e-18	0.01	-0.004	0.003	0.019	0.036	0.0275
PM01A	F12	Inosine	-0.003	-0.003	-0.003	0.504	0.447	0.4755	0.204	0.08	0.142
PM01A	G01	Gly-Glu	-0.006	0.008	0.001	0.54	0.37	0.455	0.069	0.041	0.055
PM01A	G02	Tricarballylic acid	-0.009	0.001	-0.004	-0.002	-0.008	-0.005	0.019	-0.022	-0.0015
PM01A	G03	L-Serine	-0.004	0.001	-0.0015	0.005	-0.015	-0.005	0.024	-0.012	0.006
PM01A	G04	L-Threonine	-0.005	0.003	-0.001	0.001	-0.015	-0.007	0.02	-0.018	0.001
PM01A	G05	L-Alanine	-0.014	-0.001	-0.0075	-0.01	-0.018	-0.014	0.007	-0.029	-0.011
PM01A	G06	Ala-Gly	0.007	-0.002	0.0025	0.588	0.387	0.4875	0.15	0.121	0.1355
PM01A	G07	Acetoacetic acid	0.01	0.003	0.0065	-0.006	-0.021	-0.0135	0.021	-0.023	-0.001
PM01A	G08	N-Acetyl-D-Mannosamine	0	0	0	0.01	-0.016	-0.003	0.019	-0.02	-0.0005
PM01A	G09	Mono-Methylsuccinate	0.006	0	0.003	0.002	-0.018	-0.008	0.019	-0.024	-0.0025
PM01A	G10	Methylpyruvate	0.001	0.002	0.0015	-0.002	-0.018	-0.01	0.007	-0.02	-0.0065
PM01A	G11	D-Malic acid	0	0	0	0.009	-0.016	-0.0035	0.017	-0.012	0.0025
PM01A	G12	L-Malic acid	-0.002	0.004	0.001	0.012	-0.015	-0.0015	0.199	0.097	0.148
PM01A	H01	Gly-Pro	0.009	0.009	0.009	0.018	0.006	0.012	0.031	-0.016	0.0075
PM01A	H02	p-Hydroxyphenyl Acetic acid	0.021	0.002	0.0115	-0.001	-0.018	-0.0095	0.018	-0.011	0.0035
PM01A	H03	m-Hydroxyphenyl Acetic acid	0.003	0.003	0.003	-0.024	-0.021	-0.0225	0.02	-0.023	-0.0015
PM01A	H04	Tyramine	-0.002	0.002	3.46945e-18	-0.015	-0.022	-0.0185	0.009	-0.024	-0.0075
PM01A	H05	D-Psicose	0.008	0.006	0.007	-0.013	-0.016	-0.0145	0.018	-0.006	0.006
PM01A	H06	L-Lyxose	0.019	0.045	0.032	-0.045	0.021	-0.012	-0.002	0.022	0.01
PM01A	H07	Glucuronamide	0.016	0.005	0.0105	-0.005	-0.017	-0.011	0.015	-0.02	-0.0025
PM01A	H08	Pyruvic acid	0.005	-0.003	0.001	0.011	-0.026	-0.0075	0.002	-0.026	-0.012
PM01A	H09	L-Galactonic acid-g-Lactone	0.003	-0.001	0.001	-0.006	-0.021	-0.0135	0.013	-0.022	-0.0045
PM01A	H10	D-Galacturonic acid	0.006	0.002	0.004	-0.008	-0.021	-0.0145	0.014	-0.02	-0.003
PM01A	H11	Phenylethylamine	-0.012	-0.001	-0.0065	-0.001	-0.02	-0.0105	0.014	-0.019	-0.0025
PM01A	H12	2-Aminoethanol	-0.001	0.001	0	-0.021	-0.02	-0.0205	0.013	-0.023	-0.005
PM02A	A01	Negative Control	0	0	0	0	0	0	0	0	0
PM02A	A02	Chondroitin Sulfate C	0.004	0.014	0.009	-0.007	0.003	-0.002	0.003	-0.005	-0.001
PM02A	A03	a-Cyclodextrin	0.011	0	0.0055	-0.004	-0.021	-0.0125	0.002	-0.016	-0.007
PM02A	A04	b-Cyclodextrin	0.01	0.005	0.0075	-0.003	-0.02	-0.0115	0.012	0.004	0.008
PM02A	A05	g-Cyclodextrin	0.012	0.003	0.0075	0	-0.013	-0.0065	0.008	-0.005	0.0015
PM02A	A06	Dextrin	0.013	0.001	0.007	0.017	-0.007	0.005	0.007	-0.014	-0.0035
PM02A	A07	Gelatin	0.047	0.004	0.0255	0.959	1.042	1.0005	0.011	0.119	0.065
PM02A	A08	Glycogen	0.02	0.023	0.0215	0.049	0.076	0.0625	-0.007	0.008	0.0005
PM02A	A09	Inulin	-0.008	-0.026	-0.017	0.021	-0.016	0.0025	0.006	-0.029	-0.0115
PM02A	A10	Laminarin	0	0.002	0.001	0.018	0.032	0.025	0.002	0.005	0.0035
PM02A	A11	Mannan	0.036	0.05	0.043	0.024	0.137	0.0805	0.018	0.045	0.0315
PM02A	A12	Pectin	0.037	0.121	0.079	0.04	0.098	0.069	0.025	0.111	0.068
PM02A	B01	N-Acetyl-D-Galactosamine	0.007	0.005	0.006	-0.021	-0.025	-0.023	0.001	-0.018	-0.0085
PM02A	B02	N-Acetyl-Neuraminic acid	0.013	0.01	0.0115	-0.037	0.001	-0.018	0.029	0.001	0.015
PM02A	B03	b-D-Allose	0.015	0.039	0.027	-0.034	-0.011	-0.0225	-0.001	0.017	0.008
PM02A	B04	Amygdalin	0.012	0.019	0.0155	-0.034	0.024	-0.005	0.014	0.024	0.019
PM02A	B05	D-Arabinose	0.007	0.029	0.018	-0.028	-0.016	-0.022	-0.002	0.002	-3.46945e-18
PM02A	B06	D-Arabitol	0.008	0.041	0.0245	-0.032	0.002	-0.015	0.03	0.017	0.0235
PM02A	B07	L-Arabitol	0.009	0.012	0.0105	-0.027	0.008	-0.0095	0.029	0.001	0.015
PM02A	B08	Arbutin	0.01	0.033	0.0215	-0.035	-0.019	-0.027	0.006	-0.022	-0.008
PM02A	B09	2-Deoxy-D-Ribose	0.003	0.018	0.0105	-0.041	-0.027	-0.034	-0.002	-0.014	-0.008
PM02A	B10	i-Erythritol	0.009	0.023	0.016	-0.037	-0.004	-0.0205	0.009	-0.011	-0.001
PM02A	B11	D-Fucose	-0.009	0.012	0.0015	-0.055	-0.02	-0.0375	-0.017	-0.034	-0.0255
PM02A	B12	3-O-b-D-Galactopyranosyl-D-Arabinose	-6.93889e-18	0.006	0.003	-0.034	-0.032	-0.033	-0.002	-0.019	-0.0105
PM02A	C01	Gentiobiose	0.029	0.002	0.0155	-0.039	-0.03	-0.0345	0.008	-0.018	-0.005
PM02A	C02	L-Glucose	0.032	0.003	0.0175	-0.04	-0.016	-0.028	0.004	-0.013	-0.0045
PM02A	C03	D-Lactitol	0.028	0.014	0.021	-0.043	-0.015	-0.029	0.008	0.002	0.005
PM02A	C04	D-Melezitose	0.027	0.009	0.018	-0.038	0.016	-0.011	0.01	0.017	0.0135
PM02A	C05	Maltitol	0.017	0.025	0.021	-0.018	0.043	0.0125	0.01	0.028	0.019
PM02A	C06	a-Methyl-D-Glucoside	0.015	0.013	0.014	-0.034	0.016	-0.009	0.014	0.017	0.0155
PM02A	C07	b-Methyl-D-Galactoside	0.019	0.007	0.013	-0.041	0.04	-0.0005	0.012	0.026	0.019
PM02A	C08	3-Methylglucose	0.01	0.012	0.011	-0.04	-0.012	-0.026	0.007	-0.009	-0.001
PM02A	C09	b-Methyl-D-Glucuronic acid	0.007	0.012	0.0095	-0.029	0.01	-0.0095	0.023	0.001	0.012
PM02A	C10	a-Methyl-D-Mannoside	0.009	0.008	0.0085	-0.028	0.001	-0.0135	-0.006	-0.014	-0.01
PM02A	C11	b-Methyl-D-Xyloside	0.027	-0.002	0.0125	-0.044	-0.019	-0.0315	0	-0.022	-0.011
PM02A	C12	Palatinose	0.011	0.003	0.007	-0.013	-0.025	-0.019	0.015	-0.022	-0.0035
PM02A	D01	D-Raffinose	0.008	0.003	0.0055	-0.006	-0.028	-0.017	-0.004	0.002	-0.001
PM02A	D02	Salicin	0.014	0.004	0.009	-0.005	0.026	0.0105	0.002	0.024	0.013
PM02A	D03	Sedoheptulosan	0.024	0.018	0.021	-0.016	-0.018	-0.017	-0.004	0.023	0.0095
PM02A	D04	L-Sorbose	0.017	0.025	0.021	0.002	0.068	0.035	-0.004	0.028	0.012
PM02A	D05	Stachyose	0.016	0.018	0.017	0.015	0.028	0.0215	0.001	0.005	0.003
PM02A	D06	D-Tagatose	0.023	0.012	0.0175	0.018	-0.008	0.005	-0.007	-0.001	-0.004
PM02A	D07	Turanose	0.007	0.013	0.01	0.005	0.015	0.01	-0.002	-0.001	-0.0015
PM02A	D08	Xylitol	0.007	0.001	0.004	0.026	0.001	0.0135	-0.003	-0.023	-0.013
PM02A	D09	N-Acetyl-D-Glucosaminitol	0.007	0.005	0.006	0.018	-0.011	0.0035	0.016	0.006	0.011
PM02A	D10	g-Amino Butyric acid	0.006	0.001	0.0035	0.024	0.003	0.0135	-0.002	-0.02	-0.011
PM02A	D11	d-Amino Valeric acid	0.013	-0.004	0.0045	0.001	0.024	0.0125	-0.005	-0.025	-0.015
PM02A	D12	Butyric acid	0.005	0.001	0.003	-0.006	-0.029	-0.0175	0.029	-0.027	0.001
PM02A	E01	Capric acid	-0.002	0.003	0.0005	-0.046	-0.041	-0.0435	-0.019	-0.028	-0.0235
PM02A	E02	Hexanoic acid	0.004	0.004	0.004	0.017	0.031	0.024	-0.008	-0.01	-0.009
PM02A	E03	Citraconic acid	0.012	0.008	0.01	-0.004	-0.017	-0.0105	-0.011	-0.005	-0.008
PM02A	E04	Citramalic acid	0.003	-0.002	0.0005	0.003	0.015	0.009	-0.012	-0.014	-0.013
PM02A	E05	D-Glucosamine	0.019	0.014	0.0165	0.018	0.001	0.0095	0.047	0.006	0.0265
PM02A	E06	2-Hydroxybenzoic acid	-6.93889e-18	-0.001	-0.0005	-0.001	-0.023	-0.012	0.022	-0.026	-0.002
PM02A	E07	4-Hydroxybenzoic acid	0.001	-6.93889e-18	0.0005	-0.005	-0.025	-0.015	-0.011	-0.025	-0.018
PM02A	E08	b-Hydroxybutyric acid	0.001	0.014	0.0075	0.007	0.016	0.0115	-0.007	-0.023	-0.015
PM02A	E09	g-Hydroxybutyric acid	0.013	0.001	0.007	0.004	0.004	0.004	0.003	-0.024	-0.0105
PM02A	E10	a-Keto-Valeric acid	0.007	0.002	0.0045	0	0.009	0.0045	-0.001	-0.023	-0.012
PM02A	E11	Itaconic acid	0.015	0.035	0.025	-0.02	0.018	-0.001	0.008	0.002	0.005
PM02A	E12	5-Keto-D-Gluconic acid	0.019	0.01	0.0145	0.049	-0.021	0.014	0.007	-0.015	-0.004
PM02A	F01	D-Lactic acid Methyl Ester	0.002	-0.009	-0.0035	0.03	-0.038	-0.004	-0.017	-0.035	-0.026
PM02A	F02	Malonic acid	0.02	0.003	0.0115	0.007	0.037	0.022	-0.013	-0.008	-0.0105
PM02A	F03	Melibionic acid	0.016	0.014	0.015	-0.003	0.043	0.02	0.04	0.005	0.0225
PM02A	F04	Oxalic acid	0.014	-0.003	0.0055	-0.025	-0.014	-0.0195	0.014	-0.023	-0.0045
PM02A	F05	Oxalomalic acid	0.001	0.002	0.0015	0.003	0.01	0.0065	-0.005	-0.018	-0.0115
PM02A	F06	Quinic acid	0.004	-0.001	0.0015	0.008	0.038	0.023	0.003	-0.024	-0.0105
PM02A	F07	D-Ribono-1,4-Lactone	0.01	0.002	0.006	0.018	-0.004	0.007	0.008	-0.015	-0.0035
PM02A	F08	Sebacic acid	0.009	0.001	0.005	-0.002	-0.006	-0.004	-0.02	-0.026	-0.023
PM02A	F09	Sorbic acid	0.003	0.01	0.0065	-0.031	-0.016	-0.0235	-0.007	-0.01	-0.0085
PM02A	F10	Succinamic acid	0.015	0.004	0.0095	0.026	0.033	0.0295	-0.012	-0.021	-0.0165
PM02A	F11	D-Tartaric acid	0.017	0.003	0.01	0.011	0.029	0.02	-0.014	-0.023	-0.0185
PM02A	F12	L-Tartaric acid	0.01	0.001	0.0055	0.028	-0.017	0.0055	0.003	-0.023	-0.01
PM02A	G01	Acetamide	0.012	0.009	0.0105	0.284	0.169	0.2265	0.025	0.014	0.0195
PM02A	G02	L-Alaninamide	0.01	0.021	0.0155	0.016	0.027	0.0215	0.01	0.015	0.0125
PM02A	G03	N-Acetyl-L-Glutamic acid	0.005	0.002	0.0035	0.024	0.037	0.0305	0.009	-0.023	-0.007
PM02A	G04	L-Arginine	-0.002	-0.001	-0.0015	0.013	0.051	0.032	0.004	-0.027	-0.0115
PM02A	G05	Glycine	0.173	0.156	0.1645	0.535	0.47	0.5025	0.203	0.167	0.185
PM02A	G06	L-Histidine	-6.93889e-18	-0.003	-0.0015	0.038	-0.018	0.01	-0.023	-0.029	-0.026
PM02A	G07	L-Homoserine	0.004	0.002	0.003	0.011	0.039	0.025	-0.009	-0.025	-0.017
PM02A	G08	Hydroxy-L-Proline	0.005	0.002	0.0035	0.025	0.002	0.0135	0.019	-0.024	-0.0025
PM02A	G09	L-Isoleucine	0.003	0.001	0.002	0.019	-0.007	0.006	0.01	-0.021	-0.0055
PM02A	G10	L-Leucine	0.018	0.001	0.0095	0.028	0.03	0.029	0.022	-0.023	-0.0005
PM02A	G11	L-Lysine	0.01	-6.93889e-18	0.005	0.023	0.069	0.046	0.013	-0.023	-0.005
PM02A	G12	L-Methionine	-0.003	-0.004	-0.0035	0.01	0.017	0.0135	0.003	-0.032	-0.0145
PM02A	H01	L-Ornithine	0.003	0.007	0.005	-0.034	-0.012	-0.023	-0.011	-0.015	-0.013
PM02A	H02	L-Phenylalanine	-0.002	0.004	0.001	-0.03	0.065	0.0175	-0.015	-0.023	-0.019
PM02A	H03	L-Pyroglutamic acid	-0.009	-0.001	-0.005	-0.045	0.018	-0.0135	-0.023	-0.029	-0.026
PM02A	H04	L-Valine	-0.007	0.001	-0.003	-0.041	0.012	-0.0145	-0.02	-0.026	-0.023
PM02A	H05	DL-Carnitine	-0.003	0.003	-3.46945e-18	-0.028	0.055	0.0135	-0.018	-0.01	-0.014
PM02A	H06	sec-Butylamine	-6.93889e-18	0.002	0.001	0.014	0.055	0.0345	-0.018	-0.024	-0.021
PM02A	H07	DL-Octopamine	-0.004	0.006	0.001	-0.037	-0.028	-0.0325	-0.021	-0.027	-0.024
PM02A	H08	Putrescine	-0.002	-0.001	-0.0015	-0.037	-0.009	-0.023	-0.016	-0.024	-0.02
PM02A	H09	Dihydroxyacetone	-0.001	0.016	0.0075	-0.043	-0.017	-0.03	-0.016	0.012	-0.002
PM02A	H10	2,3-Butanediol	-0.002	0.001	-0.0005	-0.03	0.037	0.0035	-0.018	-0.025	-0.0215
PM02A	H11	2,3-Butanedione	-0.003	0.01	0.0035	-0.036	-0.021	-0.0285	-0.017	-0.018	-0.0175
PM02A	H12	3-Hydroxy-2-butanone	-6.93889e-18	0.002	0.001	-0.028	0.014	-0.007	-0.009	-0.022	-0.0155
